# The Pik NLR pair accumulates at the plasma membrane as a hetero-oligomeric sensor-helper immune protein complex prior to activation

**DOI:** 10.64898/2025.11.30.691369

**Authors:** Hsuan Pai, Mauricio P. Contreras, Jose Salguero Linares, Daniel Lüdke, Andres Posbeyikian, Jiorgos Kourelis, Sophien Kamoun, Clemence Marchal

## Abstract

Following the perception of pathogen virulence proteins in plants, nucleotide-binding and leucine-rich repeat immune receptors (NLRs) are activated via a wide range of mechanisms. Singleton NLRs can both perceive effectors and trigger an immune response, whereas other NLRs specialise in either pathogen recognition (sensor NLRs) or activation of the immune response (helper NLRs). Sensor and helper NLRs can function as genetically linked pairs or in unlinked receptor networks. Although growing evidence suggests that NLRs conditionally oligomerise upon activation, our understanding of the resting state of NLRs prior to effector perception remains limited. Here, we investigated the oligomeric state of the genetically linked rice (*Oryza sativa*) sensor Pik-1 and helper Pik-2 NLR pair prior to effector activation when transiently expressed in *Nicotiana benthamiana* leaves. We show that both wild-type Pikm-1 and engineered Pikm-1^Enhancer^ sensors associate with Pikm-2 and form ∼1 MDa hetero-complexes in the resting state that accumulate at the plasma membrane. Our findings contribute to the growing evidence that pre-activation mechanisms vary widely across NLRs. This knowledge could be leveraged for disease resistance engineering strategies complementary to approaches focussing solely on effector binding.

**One sentence summary:** The Pik sensor-helper pair of rice immune receptor proteins forms a hetero-oligomer that accumulates at the plasma membrane in its resting state.

**Synopsis:** Nucleotide-binding and leucine-rich repeat receptors (NLRs) are key players in plant immune systems that recognise and respond to harmful pathogen effector proteins. NLRs can play specialised roles in either detecting effectors (sensor NLRs) or triggering the immune response (helper NLRs) and might function together as pairs or within larger networks. Although many NLRs are known to oligomerise upon the perception of effectors, much less is understood about their resting state prior to pathogen recognition. In this study, we investigated the resting state of a pair of rice NLRs, Pik-1 and Pik-2, transiently expressed in *Nicotiana benthamiana* leaves. These two proteins formed a sensor/helper complex at the cell membrane even in the absence of the effector protein. This discovery is significant because it reveals a new aspect of how these immune proteins are organised before activation, contributing to our understanding of the diverse ways plants prepare for immune responses. This finding adds to the growing body of evidence that, although many NLR proteins form complexes to respond to pathogens, their resting states and pre-activation mechanisms can vary widely.
