## Supplementary material for "The Pik NLR pair accumulates at the plasma membrane as a hetero-oligomeric sensor-helper immune protein complex prior to activation": Table S1

### Sheet: Sheet1
Template	PCR primers	Oligo-annealing	Synthesis	Product	Antibiotic	Name	OD600	Purpose	RE	Cloning technique	Plasmids (MoClo plant part kit) or Gateway	Comment	Publication	DOI
pICSL50012;pICSL50004	v5:GTGGTCTCCTTCGGGTA/TTGGTCTCACTCCGGTTGAGTCGAGTCCGAG;mCherry:AAGGTCTCAGGAGGTGGATCAATGGTGAGCAAGGGCG/GTGGTCTCAAAGCTCACTTG	-	-	pL1M-F3-2x35S::Pikm1^Enhancer-2xV5-mCherry	Carb	pCM_0134	0.25	Binary Agro L1M	BsaI	Golden Gate	pICH47751, pICH51288, pJK-0-329, pICSL50012 PCR Product - pICSL50004 PCR Product, pICH41414, pJK-0-042	pJK-0-329 described in Kourelis, Marchal et al., 2023	This work	-
-	-	-	Codon-optimised Pikm-2	pL1M-R2-pMAS::Pikm-2-6xHA	Carb	pJK-B1-036	0.25	Binary Agro L1M	BsaI	Golden Gate	pICH47811_mRFP1, pICH85281, pICSL50009A, pICSL60008	-	Kourelis, Marchal et al., 2023	https://doi.org/10.1126/science.abn4116
pJK-B1-036	Pikm-2:TTCGTCTCAAGCCCAGGAGTATGCTCTCATC/TTCGTCTCACATTCGATTTGGTGTATCGAGATTGG;	L19,23E_OA:GGCTTCAAGATTGCCCTCCTTGCCCAAGAGAGATTTCATGGTGGCTTCGGAAGCACCTACCACCAACTC/AATGGAGTTGGTGGTAGGTGCTTCCGAAGCCACCATGAAATCTCTCTTGGGCAAGGAGGGCAATCTTGA	-	pL1M-R2-pMAS::Pikm2^L19E,L23E-6xHA	Carb	pJK-B1-075	0.25	Binary Agro L1M	BsaI	Golden Gate	pICH47811_mRFP1, pICH85281, PCR product, pICSL50009A, pICSL60008	-	This work	-
-	-	-	-	pL1M-F3-2x35S::Pikm-1-2xV5	Carb	pJK-B1-099	0.25	Binary Agro L1M	BsaI	Golden Gate	pICH47751_mRFP1, pICH51288, pICH41414, pICSL50012, pL0M-CDS1ns-Pikm1	pL0M-CDS1ns-Pikm1 described in Kourelis, Marchal et al., 2023	This work	-
-	-	-	-	pL1M-F3-2x35S::Pikm-1^Enhancer-2xV5	Carb	pJK-B1-100	0.25	Binary Agro L1M	BsaI/Esp3I-2step	Golden Gate	pICH47751_mRFP1, pICH51288, pICH41414, pICSL50012, pJK-0-329 (pJK-0-042)	pJK-0-329 and pJK-0-042 described in Kourelis, Marchal et al., 2023	This work	-
pJK-B2-0178-HF (Kourelis, Marchal, et al., 2023)	Rx_Fw/Rx_Rev	-	-	pL1M-F3-2x35S::Rx-2xV5	Carb	pJK-B1-111	0.25	Binary Agro L1M	BsaI	Golden Gate	pICH47751_mRFP1, pICH51288, PCR product, pICSL50012, pICH41414	Contains BpiI	This work	-
pJK-B2-0178-HF (Kourelis, Marchal, et al., 2023)	Rx_Fw/Rx_Rev	-	-	pL1M-R2-pMAS::Rx-6xHA	Carb	pJK-B1-128	0.25	Binary Agro L1M	BsaI	Golden Gate	pICH47811_mRFP1, pICH85281, PCR product, pICSL50009A, pICSL60008	Contains BpiI	This work	-
pJK636 (Kourelis, Marchal, et al., 2023)	TTGAAGACAATTCGTGAGACCACGAAGTGGCTC/TTGAAGACAACGAACCCTTGTACAGCTCGTCCATGC	-	-	pL1M-F3-2x35S::mCherry-HF	Carb	pCM_0072	0.25	Binary Agro L1M	BsaI	Golden Gate	pICH47751, pICH51288, PCR product, pICSL50001, pICH41414		This work	-
pJK635 (Kourelis, Marchal, et al., 2023)	TTGAAGACAATTCGTGAGACCACGAAGTGGCTC/TTGAAGACAACGAACCCTTGTACAGCTCGTCCATGC	-	-	pL1M-F3-2x35S::EGFP-HF	Carb	pCM_0073	0.25	Binary Agro L1M	BsaI	Golden Gate	pICH47751, pICH51288,PCR product, pICSL50001, pICH41414		This work	-
-	-	-	-	pL1M-F3_pUBI10_N-myc_AVR-PikD	Carb	pCM_0087	0.5	Binary Agro L1M	BsaI	Golden Gate	pICH47751,pICSL12015,pICSL50010, pICH41414		De la Concepcion, et al., 2018	https://doi.org/10.1038/s41477-018-0194-x
pJK-B1-036	Pikm-2(TTCG-GCTT):ATCGTCTCACGAAGCAGTGACGATGCC/ATCGTCTCAGCTTGAATATGAAGATGAAGATGAA; mCherry(GCTT-TTCG):ATCGTCTCAGCTTCTACTTGTACAGCTCGTCC/ATCGTCTCACGAAATGGTGAGCAAGGGCGA	-	-	pL1M-R2-pMAS::Pikm-2-mCherry	Carb	pCM_0164	0.25	Binary Agro L1M	BsaI	Golden Gate	pICH47811_mRFP1,pICH85281,pICSL60008		This work
pJK-B1-099	Pikm-1(TTCG-GCTT):ATCGTCTCACGAACCGCTAGTAGTTTCT/ATCGTCTCAGCTTCTCTAGCTAGAGTCG; mNeonGreen-8his(TTCG-GCTT):ATCGTCTCATTCGATGGTGAGCAAGGGCGA/ATCGTCTCAAAGCCTTGTACAGCTCGTCCAT	-	-	pL1M-F4-2x35S::Pikm1-mNeonGreen_8his	Carb	pCM_0157	0.25	Binary Agro L1M	BsaI	Golden Gate	pICH47761, pICH51288,pICH41414	Contains BpiI	This work
pJK-B1-036	Pikm-2(TTCG-GCTT):ATCGTCTCACGAAGCAGTGACGATGCC/ATCGTCTCAGCTTGAATATGAAGATGAAGATGAA; mNeonGreen-8his(GCTT-TTCG):ATCGTCTCACGAAATGGTGAGCAAGGGCGA/ATCGTCTCACGAAATGGTGAGCAAGGGCGA	-	-	pL1M-R2-pMAS::Pikm2_mNeonGreen_8his	Carb	pCM_0153	0.25	Binary Agro L1M	BsaI	Golden Gate	pICH47811_mRFP1, pICH85281,pICSL60008	Contains BpiI	This work
-	LTI6B:GGGGACAAGTTTGTACAAAAAAGCAGGCTTCATGAGTACAGCCACTTTCG/ATCATACGGGTACATCTTGGTGATGATATA;TurboID:TATATCATCACCAAGATGTACCCGTATGAT/GGGGACCACTTTGTACAAGAAAGCTGGGTCCTACTTTTCGGCAGACCGCAGAC	-	-	pDONR221-LTI6B-TurboID	Kann	NA	NA	Cloning	NA	Gateway	pDONR221, PCR product	Overlapping PCR to ligate LTI6B and TurboID fragments	This work
-	-	-	-	pGWB555-LTI6B-TurboID	Spec	NA	0.25	Binary Agro L1M	NA	Gateway	pGWB555, pDONR221-LTI6B-TurboID		This work
